# Micro-region transcriptomics of fixed human tissue using Pick-Seq

**DOI:** 10.1101/2021.03.18.431004

**Authors:** Zoltan Maliga, Ajit J. Nirmal, Nolan G. Ericson, Sarah A. Boswell, Lance U’Ren, Rebecca Podyminogin, Jennifer Chow, Yu-An Chen, Alyce A. Chen, David M. Weinstock, Christine G. Lian, George F. Murphy, Eric P. Kaldjian, Sandro Santagata, Peter K. Sorger

## Abstract

Spatial transcriptomics and multiplexed imaging are complementary methods for studying tissue biology and disease. Recently developed spatial transcriptomic methods use fresh-frozen specimens but most diagnostic specimens, clinical trials, and tissue archives rely on formaldehyde-fixed tissue. Here we describe the Pick-Seq method for deep spatial transcriptional profiling of fixed tissue. Pick-Seq is a form of micro-region sequencing in which small regions of tissue, containing 5-20 cells, are mechanically isolated on a microscope and then sequenced. We demonstrate the use of Pick-Seq with several different fixed and frozen human specimens. Application of Pick-Seq to a human melanoma with complex histology reveals significant differences in transcriptional programs associated with tumor invasion, proliferation, and immuno-editing. Parallel imaging confirms changes in immuno-phenotypes and cancer cell states. This work demonstrates the ability of Pick-Seq to generate deep spatial transcriptomic data from fixed and archival tissue with multiplexed imaging in parallel.
