## Supplemental Table 5 for "Micro-region transcriptomics of fixed human tissue using Pick-Seq"

### Sheet: Sheet1
Target	Fluorochrome	Species	Isotype	Clone	Vendor	Catalog No	Dilution	Concentration (µg/ml)	sample
CD3	Qdot 625	Mouse	IgG1	UCHT1	Thermo Fisher	in-house conjugation	100		OCT-breast
CD8	Qdot 800	Mouse	IgG2a	3B5	Thermo Fisher	q22157	100		OCT-breast
CD19	Brilliant Violet 421	Mouse	IgG1, kappa	SJ25C1	BioLegend	363017	10		OCT-breast
CD68	Alexa Fluor 488	Mouse	IgG2b, kappa	Y1/82A	BioLegend	333811	100		OCT-breast
pan-CytoKeratin	Alexa Fluor 647	Mouse	IgG1, kappa	C11	BioLegend	628604	200	500	OCT-breast
pan-CytoKeratin	eFluor 660	Mouse	IgG1	AE1/AE3	Ebioscience	50-9003-82	200	200	OCT-breast
nuclear	Sytox Orange				Thermo Fisher	S11368	100000		OCT-breast
CD3	none	Rat	IgG	CD3-12	Abcam	ab11089	250	1000	FFPE-tonsil
CD4	none	Mouse	IgG2b	N1UG0	Thermo Fisher	14-2444-82	100	500	FFPE-tonsil
CD8	none	Rabbit	IgG	EPR10640(2)	Abcam	ab215041	1000	1145	FFPE-tonsil
CD19	none	Rabbit	IgG	D4V4B	Cell Signaling	90176S	500		FFPE-tonsil
CD20	none	Mouse	IgG2a	L26	Thermo Fisher	14-0202-82	100	500	FFPE-tonsil
CD21	Alexa Fluor 647	Rabbit	IgG	EP3093	Abcam	ab202693	200	500	FFPE-tonsil
anti-rat IgG	Western Dot 625	Goat	IgG		Thermo Fisher	W10818	100		FFPE-tonsil
anti-mouse IgG2b	Alexa Fluor 488	Goat	IgG		Jackson ImmunoResearch	115-545-207	100		FFPE-tonsil
anti-rabbit IgG	Qdot 800	Goat	IgG		Thermo Fisher	Q-11471MP	100		FFPE-tonsil
anti-rabbit IgG	Western Dot 800	Goat	IgG		Thermo Fisher	W10816	100		FFPE-tonsil
anti-mouse IgG2a	Brilliant Violet 421	Goat	IgG		Jackson ImmunoResearch	115-675-206	100		FFPE-tonsil
anti-rat IgG	Alexa Fluor 647	Goat	IgG		Thermo Fisher	A-21237	400	2000	FFPE-tonsil
MART1	none	Mouse	IgG2b	M2-7C10	BioLegend	917901	300		FFPE-melanoma
CD3D	Alexa Fluor 555	Rabbit	IgG	EP4426	Abcam	ab208514	150		FFPE-melanoma
CD163	Alexa Fluor 488	Rabbit	IgG	EPR14643	Abcam	ab218293	500		FFPE-melanoma
pan-Cytokeratin	eFluor 570	Mouse	IgG1	AE1+AE3	Thermo Fisher	41-9003-82	1000		FFPE-melanoma
S100B	none	Mouse	IgG2a	S100B/1012	abcam	ab218515	500		FFPE-melanoma
anti-mouse IgG	Alexa Fluor 647	Goat	F(ab')2 (IgG)		Thermo Fisher	A21237	2000		FFPE-melanoma
anti-mouse IgG2a	Alexa Fluor 488	Goat	IgG		Jackson ImmunoResearch	115-545-206	500		FFPE-melanoma
SOX10	none	Mouse	IgG2b	SOX10/991	Abcam	ab216020	100		FFPE-melanoma
MITF	Alexa Fluor 488	Rabbit	IgG	clone D5	Abcam	ab201675	150		FFPE-melanoma
CD63	Phycoerythrin	Mouse	IgG1	NKI/C3	Abcam	ab215431	150		FFPE-melanoma
DNA	DRAQ5				Thermo Fisher	66251	100	50 µM	FFPE tissues
DNA	Hoechst 33342				BioRad	H3570	5000	2 µg/ml	FFPE tissues
