## Supplemental Table 6 for "Micro-region transcriptomics of fixed human tissue using Pick-Seq"

### Sheet: Sheet1
Sample name	Type	Assay	Tissue	Region	Sub-region
TC1	OCT	Pick-Seq	Breast cancer	T-cell	T-cell
TC2	OCT	Pick-Seq	Breast cancer	T-cell	T-cell
TC3	OCT	Pick-Seq	Breast cancer	T-cell	T-cell
TC4	OCT	Pick-Seq	Breast cancer	T-cell	T-cell
TIL1	OCT	Pick-Seq	Breast cancer	Tumor Infiltrating Lymphocyte	Tumor Infiltrating Lymphocyte
TIL2	OCT	Pick-Seq	Breast cancer	Tumor Infiltrating Lymphocyte	Tumor Infiltrating Lymphocyte
TIL3	OCT	Pick-Seq	Breast cancer	Tumor Infiltrating Lymphocyte	Tumor Infiltrating Lymphocyte
TIL4	OCT	Pick-Seq	Breast cancer	Tumor Infiltrating Lymphocyte	Tumor Infiltrating Lymphocyte
TIL5	OCT	Pick-Seq	Breast cancer	Tumor Infiltrating Lymphocyte	Tumor Infiltrating Lymphocyte
TUM1	OCT	Pick-Seq	Breast cancer	Tumor	Tumor
TUM2	OCT	Pick-Seq	Breast cancer	Tumor	Tumor
TUM3	OCT	Pick-Seq	Breast cancer	Tumor	Tumor
TUM4	OCT	Pick-Seq	Breast cancer	Tumor	Tumor
TUM5	OCT	Pick-Seq	Breast cancer	Tumor	Tumor
B1	FFPE	Pick-Seq	Tonsil	B-cell follice	B-cell follice A
B2	FFPE	Pick-Seq	Tonsil	B-cell follice	B-cell follice A
B3	FFPE	Pick-Seq	Tonsil	B-cell follice	B-cell follice A
B4	FFPE	Pick-Seq	Tonsil	B-cell follice	B-cell follice B
B5	FFPE	Pick-Seq	Tonsil	B-cell follice	B-cell follice B
T1	FFPE	Pick-Seq	Tonsil	T-cell zone	T-cell zone
T2	FFPE	Pick-Seq	Tonsil	T-cell zone	T-cell zone
T3	FFPE	Pick-Seq	Tonsil	T-cell zone	T-cell zone
T4	FFPE	Pick-Seq	Tonsil	T-cell zone	T-cell zone
T5	FFPE	Pick-Seq	Tonsil	T-cell zone	T-cell zone
MIS1	FFPE	Pick-Seq	Melanoma	Melanoma in situ	Melanoma in situ
MIS2	FFPE	Pick-Seq	Melanoma	Melanoma in situ	Melanoma in situ
MIS3	FFPE	Pick-Seq	Melanoma	Melanoma in situ	Melanoma in situ
MIS4	FFPE	Pick-Seq	Melanoma	Melanoma in situ	Melanoma in situ
MIS5	FFPE	Pick-Seq	Melanoma	Melanoma in situ	Melanoma in situ
MIS6	FFPE	Pick-Seq	Melanoma	Melanoma in situ	Melanoma in situ
MIS7	FFPE	Pick-Seq	Melanoma	Melanoma in situ	Melanoma in situ + immune
MIS8	FFPE	Pick-Seq	Melanoma	Melanoma in situ	Melanoma in situ + immune
MIS9	FFPE	Pick-Seq	Melanoma	Melanoma in situ	Melanoma in situ + immune
MIS10	FFPE	Pick-Seq	Melanoma	Melanoma in situ	Melanoma in situ + immune
MIS11	FFPE	Pick-Seq	Melanoma	Melanoma in situ	Melanoma in situ + immune
MIS12	FFPE	Pick-Seq	Melanoma	Melanoma in situ	Melanoma in situ + immune
MIS13	FFPE	Pick-Seq	Melanoma	Melanoma in situ	Melanoma in situ + immune
MIS14	FFPE	Pick-Seq	Melanoma	Melanoma in situ	Melanoma in situ + immune
MIS15	FFPE	Pick-Seq	Melanoma	Melanoma in situ	Melanoma in situ + immune
MIS16	FFPE	Pick-Seq	Melanoma	Melanoma in situ	Melanoma in situ + immune
MIS17	FFPE	Pick-Seq	Melanoma	Melanoma in situ	Melanoma in situ + immune
MIS18	FFPE	Pick-Seq	Melanoma	Melanoma in situ	Melanoma in situ + immune
MIS19	FFPE	Pick-Seq	Melanoma	Melanoma in situ	Melanoma in situ + immune
MIS20	FFPE	Pick-Seq	Melanoma	Melanoma in situ	Melanoma in situ + immune
MIS21	FFPE	Pick-Seq	Melanoma	Melanoma in situ	Melanoma in situ resolved
MIS22	FFPE	Pick-Seq	Melanoma	Melanoma in situ	Melanoma in situ resolved
MIS23	FFPE	Pick-Seq	Melanoma	Melanoma in situ	Melanoma in situ resolved
MIS24	FFPE	Pick-Seq	Melanoma	Melanoma in situ	Melanoma in situ resolved
MIS25	FFPE	Pick-Seq	Melanoma	Melanoma in situ	Melanoma in situ resolved
MIS26	FFPE	Pick-Seq	Melanoma	Melanoma in situ	Melanoma in situ resolved
MIS27	FFPE	Pick-Seq	Melanoma	Melanoma in situ	Melanoma in situ resolved
MIS28	FFPE	Pick-Seq	Melanoma	Melanoma in situ	Melanoma in situ resolved
IT1	FFPE	Pick-Seq	Melanoma	Tumor	Invasive Melanoma
IT2	FFPE	Pick-Seq	Melanoma	Tumor	Invasive Melanoma
IT3	FFPE	Pick-Seq	Melanoma	Tumor	Invasive Melanoma
IT4	FFPE	Pick-Seq	Melanoma	Tumor	Invasive Melanoma
IT5	FFPE	Pick-Seq	Melanoma	Tumor	Invasive Melanoma
IT6	FFPE	Pick-Seq	Melanoma	Tumor	Invasive Melanoma
IT7	FFPE	Pick-Seq	Melanoma	Tumor	Invasive Melanoma
IT8	FFPE	Pick-Seq	Melanoma	Tumor	Invasive Melanoma
IT9	FFPE	Pick-Seq	Melanoma	Tumor	Invasive Melanoma
IT10	FFPE	Pick-Seq	Melanoma	Tumor	Invasive Melanoma
IT11	FFPE	Pick-Seq	Melanoma	Tumor	Invasive Melanoma
IT12	FFPE	Pick-Seq	Melanoma	Tumor	Invasive Melanoma
IT13	FFPE	Pick-Seq	Melanoma	Tumor	Invasive Melanoma
IT14	FFPE	Pick-Seq	Melanoma	Tumor	Invasive Melanoma
IT15	FFPE	Pick-Seq	Melanoma	Tumor	Invasive Melanoma
IT16	FFPE	Pick-Seq	Melanoma	Tumor	Invasive Melanoma
IM1	FFPE	Pick-Seq	Melanoma	Invasive Margin	Invasive Margin
IM2	FFPE	Pick-Seq	Melanoma	Invasive Margin	Invasive Margin
IM3	FFPE	Pick-Seq	Melanoma	Invasive Margin	Invasive Margin
IM4	FFPE	Pick-Seq	Melanoma	Invasive Margin	Invasive Margin
IM5	FFPE	Pick-Seq	Melanoma	Invasive Margin	Invasive Margin
IM6	FFPE	Pick-Seq	Melanoma	Invasive Margin	Invasive Margin
IM7	FFPE	Pick-Seq	Melanoma	Invasive Margin	Invasive Margin
IM8	FFPE	Pick-Seq	Melanoma	Invasive Margin	Invasive Margin
IM9	FFPE	Pick-Seq	Melanoma	Invasive Margin	Invasive Margin
IM10	FFPE	Pick-Seq	Melanoma	Invasive Margin	Invasive Margin
IM11	FFPE	Pick-Seq	Melanoma	Invasive Margin	Invasive Margin
IM12	FFPE	Pick-Seq	Melanoma	Invasive Margin	Invasive Margin
EM1	FFPE	Pick-Seq	Melanoma	Tumor	Exophytic Melanoma
EM2	FFPE	Pick-Seq	Melanoma	Tumor	Exophytic Melanoma
EM3	FFPE	Pick-Seq	Melanoma	Tumor	Exophytic Melanoma
BTIL1	FFPE	Pick-Seq	Melanoma	Brisk TIL	Brisk TIL
BTIL2	FFPE	Pick-Seq	Melanoma	Brisk TIL	Brisk TIL
BTIL3	FFPE	Pick-Seq	Melanoma	Brisk TIL	Brisk TIL
BTIL4	FFPE	Pick-Seq	Melanoma	Brisk TIL	Brisk TIL
BTIL5	FFPE	Pick-Seq	Melanoma	Brisk TIL	Brisk TIL
BTIL6	FFPE	Pick-Seq	Melanoma	Brisk TIL	Brisk TIL
BTIL7	FFPE	Pick-Seq	Melanoma	Brisk TIL	Brisk TIL
BTIL8	FFPE	Pick-Seq	Melanoma	Brisk TIL	Brisk TIL
BTIL9	FFPE	Pick-Seq	Melanoma	Brisk TIL	Brisk TIL
BTIL10	FFPE	Pick-Seq	Melanoma	Brisk TIL	Brisk TIL
BTIL11	FFPE	Pick-Seq	Melanoma	Brisk TIL	Brisk TIL
BTIL12	FFPE	Pick-Seq	Melanoma	Brisk TIL	Brisk TIL
BTIL13	FFPE	Pick-Seq	Melanoma	Brisk TIL	Brisk TIL
BTIL14	FFPE	Pick-Seq	Melanoma	Brisk TIL	Brisk TIL
BTIL15	FFPE	Pick-Seq	Melanoma	Brisk TIL	Brisk TIL
BTIL16	FFPE	Pick-Seq	Melanoma	Brisk TIL	Brisk TIL
MIS1	FFPE	GeoMx	Melanoma	Melanoma in situ	Melanoma in situ
MIS2	FFPE	GeoMx	Melanoma	Melanoma in situ	Melanoma in situ
MIS3	FFPE	GeoMx	Melanoma	Melanoma in situ	Melanoma in situ
MIS4	FFPE	GeoMx	Melanoma	Melanoma in situ	Melanoma in situ
MIS5	FFPE	GeoMx	Melanoma	Melanoma in situ	Melanoma in situ + immune
MIS6	FFPE	GeoMx	Melanoma	Melanoma in situ	Melanoma in situ + immune
MIS7	FFPE	GeoMx	Melanoma	Melanoma in situ	Melanoma in situ + immune
IT1	FFPE	GeoMx	Melanoma	Tumor	Invasive Tumor
IT2	FFPE	GeoMx	Melanoma	Tumor	Invasive Tumor
IT3	FFPE	GeoMx	Melanoma	Tumor	Invasive Tumor
IT4	FFPE	GeoMx	Melanoma	Tumor	Invasive Tumor
IT5	FFPE	GeoMx	Melanoma	Tumor	Invasive Tumor
IT6	FFPE	GeoMx	Melanoma	Tumor	Invasive Tumor
IM1	FFPE	GeoMx	Melanoma	Invasive Margin	Invasive Margin
IM2	FFPE	GeoMx	Melanoma	Invasive Margin	Invasive Margin
IM3	FFPE	GeoMx	Melanoma	Invasive Margin	Invasive Margin
IM4	FFPE	GeoMx	Melanoma	Invasive Margin	Invasive Margin
IM5	FFPE	GeoMx	Melanoma	Invasive Margin	Invasive Margin
EM1	FFPE	GeoMx	Melanoma	Tumor	Exophytic Melanoma
EM2	FFPE	GeoMx	Melanoma	Tumor	Exophytic Melanoma
EM3	FFPE	GeoMx	Melanoma	Tumor	Exophytic Melanoma
EM4	FFPE	GeoMx	Melanoma	Tumor	Exophytic Melanoma
EM5	FFPE	GeoMx	Melanoma	Tumor	Exophytic Melanoma
EM6	FFPE	GeoMx	Melanoma	Tumor	Exophytic Melanoma
EM7	FFPE	GeoMx	Melanoma	Tumor	Exophytic Melanoma
EM8	FFPE	GeoMx	Melanoma	Tumor	Exophytic Melanoma
EM9	FFPE	GeoMx	Melanoma	Tumor	Exophytic Melanoma
BTIL1	FFPE	GeoMx	Melanoma	Brisk TIL	Brisk TIL
BTIL2	FFPE	GeoMx	Melanoma	Brisk TIL	Brisk TIL
